# A Robust Bayesian Approach to Bulk Gene Expression Deconvolution with Noisy Reference Signatures

**DOI:** 10.1101/2022.10.25.513800

**Authors:** Saba Ghaffari, Kelly J. Bouchonville, Ehsan Saleh, Remington E. Schmidt, Steven M. Offer, Saurabh Sinha

## Abstract

**Background:** Differential gene expression in bulk transcriptomics data can reflect change of transcript abundance within a cell type and/or change in the proportion of cell types within the sample. Expression deconvolution methods can help differentiate these scenarios and enable more accurate inference of gene regulation by estimating the contributions of individual cell types to bulk transcriptomic profiles. However, the accuracy of these methods is sensitive to technical and biological differences between bulk profiles and the cell type-signatures required by them as references.

**Results:** We present BEDwARS, a Bayesian deconvolution method specifically designed to address differences between reference signatures and the unknown true signatures underlying bulk transcriptomic profiles. Through extensive benchmarking utilizing eight different datasets derived from pancreas and brain, we demonstrate that BEDwARS outperforms leading in-class methods for estimating cell type proportions and signatures. Furthermore, we systematically show that BEDwARS is more robust to noisy reference signatures than all compared methods. Finally, we apply BEDwARS to newly generated RNA-seq and scRNA-seq data on over 100 induced pluripotent stem cell-derived neural organoids to study mechanisms underlying a rare pediatric condition (<u>D</u>ihydro<u>p</u>yridine <u>D</u>ehydrogenase deficiency), identifying the possible involvement of ciliopathy and impaired translational control in the etiology of the disorder.

**Conclusion:** We propose a new approach to bulk gene expression deconvolution which estimates the cell type proportions and cell type signatures simultaneously and is robust to commonly seen mismatches between reference and true cell type signatures. Application of our method lead to novel findings about mechanisms of a rare pediatric condition.
