## Additional File 6 for "A Robust Bayesian Approach to Bulk Gene Expression Deconvolution with Noisy Reference Signatures"

### Sheet: Top 200 markers per cluster
Cluster 0	Cluster 1	Cluster 2	Cluster 3	Cluster 4	Cluster 5	Cluster 6	Cluster 7	Cluster 8	Cluster 9	Cluster 10	Cluster 11	Cluster 12	Cluster 13	Cluster 14	Cluster 15	Cluster 16
SOX4	SOX11	HMGCS1	VIM	PCSK1N	NEUROD6	STMN2	TTR	TTR	C1orf61	CLU	RPS19	COL1A2	TTR	TTR	HMGB1	TTR
GRIA2	NEUROD6	SQLE	SFRP1	RELN	STMN2	TUBA1A	RPS26	BTG1	HES6	CD63	RPL13	COL3A1	RBP1	MT-ND3	HMGB2	MALAT1
NFIB	TUBA1A	MSMO1	TTYH1	GAP43	SOX11	RPL39	RPL41	LHX1	SOX4	VIM	RPL32	LGALS1	IGFBP7	RPLP1	TUBA1B	NEAT1
SYT1	NFIB	MALAT1	PTN	RSPO3	ZBTB18	RPL26	PCP4	MAB21L1	HNRNPA1	WLS	RPS18	VIM	SERF2	SERF2	HMGN2	HTR2C
DCX	SOX4	PCLO	C1orf61	RTN1	DCX	RPL30	CD63	PCP4	GADD45G	SOX2	RPL11	COL1A1	RARRES2	FTL	H2AFZ	SULF1
ARPP21	NEUROD2	IDI1	PTPRZ1	CALM1	NEUROD2	RPL32	RPLP1	RELN	LINC01158	RSPO3	RPS12	FTL	C9orf24	MT-CO3	TOP2A	TRPM3
STMN2	TUBB2B	FDFT1	ID4	TXN	TUBA1A	TMSB10	RBP1	CNTNAP2	TMSB4X	RSPO2	RPL39	COL6A2	PIFO	PCP4	NUSAP1	ZFYVE16
MAP1B	TCF4	HMGCR	SOX2	TTR	FABP7	RPS8	RPS6	CRABP1	EOMES	NEAT1	RPL24	S100A6	SERPINF1	RPS27A	DEK	KCNQ1OT1
SOX5	ARHGAP21	GRIA2	FABP7	CALB2	ARPP21	RPS13	HTR2C	ZNF503	NHLH1	B2M	RPS23	FOS	UQCRB	RBP1	CENPF	LRRIQ1
NEUROD6	MEIS2	SOX4	QKI	STMN1	GPM6A	YBX1	CXCL14	NR2F2	CCND2	HOPX	RPL26	S100A11	CD63	RPL8	H2AFV	KIAA1377
RTN4	GPM6A	ARRDC3	SLC1A3	STMN2	NFIB	RPS18	RPL12	EBF3	MARCKS	RPS26	RPS3A	JUNB	GSTP1	MT-CO1	PRC1	MSI2
AC004158.3	DCX	CCSAP	CKB	KIF5C	NREP	RPL13	RPL8	RTN1	SOX11	GAPDH	RPL34	COL6A1	MRPS6	MT-CO2	MARCKS	IGFBP7
TTC3	GADD45G	TTC3	FABP5	MAP1B	TUBB2B	RPL34	RPS4Y1	MALAT1	NNAT	ZFP36L1	RPL36	IFITM3	CETN2	RPL41	SMC4	SPAG17
TUBA1A	BHLHE22	CHORDC1	SYNE2	OLFM1	BCL11A	RPL11	RPL21	RP11-82C23.2	H3F3A	ITM2B	RPS24	B2M	HSBP1	RPL21	MAD2L1	COL21A1
NCAM1	TUBB	AC004158.3	LINC01158	GNAS	UCHL1	EEF1A1	SULF1	RP11-445F12.1	FABP7	TSHZ2	TMSB10	SPARC	MLF1	RPS19	TMPO	TTC40
NELL2	ZBTB18	ZFAS1	CCND2	CNTNAP2	HN1	RPL24	CLU	OLFM1	RGS16	ATP1A2	RPL30	CD63	CHCHD10	FTH1	PTTG1	TTC18
PDE1A	HN1	KIDINS220	PEA15	EMX2	BASP1	RPL18A	RPS27A	CADM2	NEUROG2	IFITM3	RPS15	ANXA2	SLC13A4	FAU	HNRNPA2B1	SYNE1
NEUROD2	SLA	HSP90AA1	MEIS2	MAB21L1	PTPRZ1	RPS24	ZFYVE16	TP73	TCF4	CNN3	RPL18A	CD99	POLR2L	RPS18	MKI67	LINC00969
ZBTB18	FOXG1	EPB41L4A-AS1	LHX2	CRMP1	MAP1B	RPL3	SEC11A	FAT1	RPS6	METRN	RPL9	LMNA	SEPW1	RPS12	SRSF3	DDX17
RUNX1T1	SYT1	ARPP21	DOK5	ZIC2	ARHGAP21	RPS15	RPS2	NHLH2	PRDX1	TTR	RPS10	IER2	HTR2C	RPL36	CENPU	C12orf55
NRXN1	FABP7	GPR22	C8orf4	UCHL1	TUBB	RPS15A	SERF2	GOLGA8A	BTG1	MYO10	RPL18	MMP2	C1orf194	RPS23	ANP32E	HYDIN
GPM6A	FNBP1L	PJA2	ZFHX4	CDKN2D	TCF4	RPS3A	RPS14	LRRC4C	RPL3	ENO1	RPL10	COL5A2	MORN2	IGFBP7	UBE2T	ACOT11
CAMK2N1	BCL11A	HSPH1	DBI	INA	STMN4	TUBB2B	RPS28	NDNF	SYNE2	HSP90B1	FAU	JUN	KIF9	RPS7	LINC01158	WDR60
SSBP2	STMN2	PRKAR2B	HMGN3	RP11-82C23.2	TTC3	RPS21	RPL19	KCNQ1OT1	EZR	GNG5	RPL35	ANXA5	GNG5	RPS28	UBE2S	ZBBX
FEZF2	PPP2R2B	SCD	ZFP36L1	BASP1	SLA	RPS12	RPS8	LHX5	MEIS2	SULF2	RPL29	RPS26	SULF1	RPL7A	H2AFX	USP34
FAM49A	GRIA2	PREPL	PAX6	LY6H	SOX4	RPL9	RPS23	NRXN1	ACTB	NTRK2	RPS14	IGFBP4	C11orf88	RPL13	TPX2	WDR96
ELAVL3	DDAH2	RBM33	SOX9	TMSB10	FOXG1	RPS23	RPL23A	TMEFF2	EMX1	HES1	RPS27A	ZFP36L1	TMEM14B	RPS4Y1	TYMS	NTNG1
BASP1	PLXNA2	BBC3	2022-09-11	ETFB	NCAM1	RPL6	SERPINF1	WSB1	PTMA	CRYAB	RPS28	TPT1	C5orf49	RPS2	BIRC5	RIBC2
MAP2	FRMD4B	STARD4	HES1	SEPW1	PCDH9	RPS27	RPL28	ETFB	RPS3	QKI	RPS27	COL4A2	RSPH1	RPL10	UBE2C	TCF7
FOXG1	CSRP2	SYT1	IQGAP2	MYL6	ZNF462	GNB2L1	RPS7	EMX2	NFIA	SERF2	RPS21	TIMP1	CST3	RPS3A	CDK1	DNAH6
TUBB2A	NRXN1	TAF1D	CLU	COX6A1	SYT1	RPL14	RPS3	TERF2IP	MLLT4	GPX4	RPLP1	SERPINH1	CLU	RPL34	HIST1H1B	PHACTR2
NSG2	MALAT1	XPR1	ATP1A2	CXXC5	FNBP1L	ZFAS1	RPS9	PCSK1N	ENC1	PLS3	RPL10A	VCAN	HSPB1	UQCRB	CKS1B	AKAP9
PRKAR2B	NREP	LINC00632	NR2F1	MAP1LC3A	MCUR1	RPL15	HSPB1	LUC7L3	ACTG1	CD9	RPS7	FOSB	COX8A	CD63	HES6	PTRH1
CEP170	DPY19L1	LMO3	GLI3	RPS26	LRRC7	RPS14	RPL5	PCP4L1	NEUROD4	TTYH1	RPL3	DCN	CLDN5	RPL18	PBK	SLC4A5
SNAP25	ZNF462	INSIG1	COL11A1	LHX1	CSRP2	NACA	RPS27	GPR37	PPP1R17	RPS4Y1	RPL7A	EMP3	BSG	RPL11	CKAP2	CCNL1
BCL11A	PTCHD2	HSPA4L	EZR	NDRG4	CEP170	HN1	BSG	SEMA6A	SRSF3	PRTG	NACA	EGR1	IFI27L2	RPL19	CKB	C6orf118
UCHL1	CEP170	HSPA1A	SRI	SEZ6L2	CRMP1	RPL10	RPL35A	SLC6A8	EEF1D	DCN	RPS4X	RRBP1	METRN	RARRES2	HIST1H3B	LUC7L3
KIDINS220	STMN1	SC5D	CREB5	TUBB2A	MEF2C	RPL38	RPL7A	TBR1	CALD1	IGFBP2	RPS2	SERF2	GPX4	RPL35	BTG3	WDR52
BCL11B	BASP1	CELF1	FZD8	DPYSL3	GRIA2	RPL37	RPS12	BNIP3	LHX2	ID4	RPL19	AHNAK	PHACTR2	MT-ATP6	PHGDH	ABCA4
MAPT	MLLT4	EPM2AIP1	CDO1	NHLH2	LINC00461	RPL36	RPS4X	PEBP1	KCNQ2	HLA-A	RPL35A	MGP	SPAG16	RPL26	NUCKS1	LAMB1
CELF2	MAP1B	TAF7	MT3	HN1	MARCKSL1	RPS4X	IGF1	VAMP2	IGFBPL1	HLA-B	ZFAS1	PRRX1	C9orf116	GSTP1	ASPM	DNAH11
RBFOX2	MARCKSL1	GNPTAB	MARCKS	NDNF	CCNI	RPS19	RPL15	TTTY15	TUBB2B	RCN1	RPL8	TTR	CA2	PFDN5	HIST1H1C	INTU
HN1	UCHL1	LUC7L3	BCAN	PPP3CA	RTN4	RPS3	GSTP1	MSI2	CHD7	P4HA1	RPL28	PLAC9	TMA7	RPS4X	TUBB4B	RARRES2
CRMP1	PALMD	ZMAT3	NFE2L2	SEZ6L	SPTAN1	RPS10	PFDN5	KIF5C	SSTR2	FAM89A	GNB2L1	S100A10	FAM81B	RPS6	HNRNPA1	FAM227A
KIAA1598	CHD3	WASF1	FGFBP3	BEX2	KIAA1598	RPL35A	TRPM3	TMEM66	DDAH2	HMGN3	RPS5	FBLN1	FAM183A	MT-CYB	GNG5	CCDC40
CXADR	WSB1	POLR2A	FGFR3	YWHAH	CALM1	RPL5	TPT1	INA	INSM1	MSX1	RPL14	COL6A3	CXCL14	RPS24	TMSB15A	SLC16A10
SOX11	ENC1	CXADR	DACH1	NDUFB8-1	TUBB2A	RPL29	RPL6	SAMD3	EEF1A1	GJA1	RPL22	COL5A1	NDUFB5	RPL35A	HMGB3	STIM2
PAK7	POU3F2	STMN2	GPC1	CLSTN1	SATB2	RPS28	RPS18	PIDD	ATP5G2	CD99	RPS25	CD81	ZFYVE16	RPL28	STMN1	SLCO3A1
RTN1	SRGAP1	TMEM30A	BTG1	C1QTNF3	CHD3	RPS29	RPL36	RNMT	RPS9	CALR	RPL38	IGF2	MT-ND3	RPS15	TUBB	TPD52L1
CPE	KIF21A	CREBRF	PHLDA1	C4orf48	PAK7	RPL28	RPL3	PGK1	RPL10	PON2	RPS9	MMP14	PCP4	ATP5E	EZH2	SRRM2
CSRNP3	TMSB10	YBX1	GPM6B	CACNA2D1	RUNX1T1	RPL18	EEF1A1	H3F3B	POU3F2	SYNE2	RPS3	RPL41	TMEM14C	RPL12	FABP5	DNAAF1
GPR22	LRRC7	N4BP2L2	MYO10	ACTB	CELF2	RPL7A	GNG5	CHST2	ASCL1	PLEKHA5	RPL15	CALD1	RPS4Y1	RPS14	HIST1H3D	CSPP1
XPR1	MN1	GRIN2B	LRRC3B	KALRN	ELAVL3	RPS25	RARRES2	BEX1	H3F3B	EMC2	RPL36A	FCGRT	LRRIQ1	RPL24	NUF2	MNS1
CSRP2	2022-09-11	CTA-29F11.1	ITGB8	HIST1H4C	FAT3	RPL36A	RPS3A	SEMA3E	MDK	GPR98	RPS15A	LUM	CYSTM1	TOMM7	RAN	DYNC2H1
TUBB	RASD1	SSBP2	TMSB4X	GOLGA8A	SRGAP1	FAU	RPS15A	SYT1	RASGRP1	MRPS6	RPL21	PPIB	EFCAB1	RPL32	ATAD2	TMEM117
NREP	CCND2	PDE1A	MDK	PTMS	CAMK2N1	TMSB4X	KRT18	PGF	NFIB	S100B	RPS11	LGALS3	MINOS1	RPS27	SPC25	AHI1
SEZ6	TTC3	RYBP	SOX3	TP73	YBX1	NEUROD6	MDK	MIF	STXBP6	PTGDS	TUBA1A	FSTL1	HMGN3	SEPW1	USP1	NKTR
KIF5C	UNC5A	USP15	IFI44L	RPS4Y1	EXOC4	RPL37A	RPL18	LINC00969	TAC3	ANXA5	RPL37A	IGFBP5	C1orf192	ATP5I	CKS2	SPATA17
FNBP1L	POU3F3	NUDT3	PDGFD	CBLN1	TMSB10	RPS27A	RPL23	ANKRD12	NR2F1	HLA-C	RPL37	RPS6	ZMYND10	RPS9	KIAA0101	AKAP13
FDFT1	SPTAN1	CHD9	TAGLN2	BEX1	NHSL1	RPS7	RPS16	NAP1L3	EIF4A1	CDO1	RPL7	RPLP1	TRPM3	GAPDH	PSIP1	ADAMTS6
TUBB2B	STMN4	ARHGEF9	VCAN	KIF5A	RBFOX2	RPL19	IFITM3	RTN4	GTF2I	TSC22D4	FABP7	LRP1	ITM2B	COL1A1	HIST1H1E	SLC13A4
CTNND2	FJX1	RTN4	GNAI2	NR2F2	STMN1	RPS2	RPL10	SPINT2	CORO1C	PSAP	RPS13	FGFR1	UQCRH	UQCR11-1	LMNB1	CCDC30
PJA2	HSP90AA1	ELAVL3	PPAP2B	HPCAL1	FRMD4B	TUBB	RPL34	DDX3Y	NAP1L1	FAM107A	EEF1B2	COL4A1	TPD52L1	RPL39	NCAPG	HECTD4
LMO3	KCNQ3	SCN2A	ASPH	RALYL	CHL1	RPL35	RPL13A	BARHL2	RPS10	TPBG	RPL5	SFRP2	CIB1	RPL15	ORC6	RPGR
CADM1	TUBB2A	DDX54	PHGDH	FNBP1L	MAPT	RPLP1	RPL13	SEC62	HN1	PKM	RPL27	CTSK	DNPH1	PHPT1	SOX2	CPEB4
SBK1	MEX3A	CNTN1	PMP2	LPPR3	MAP2	CSRP2	RPL29	BNIP3L	FABP5	HSPA5	COX7C	RPS27	FTH1	RPL9	HIST1H4C	CCDC180
CELF4	AUTS2	PLK2	TRIM9	PDE4B	SSBP2	RPL10A	RPL37	ALDOA	TUBA1A	DAD1	UBA52	ITGB1	ALDOA	RPL29	MIS18BP1	ADAM12
DOK6	ZNF292	PANK3	COL4A5	NSG1	DPYSL2	COX7C	RPL27	CALM2	RPS24	ALDOA	MT-CO2	S100A4	CSTB	UQCR10	SMC2	PAXBP1
PCLO	NHSL1	NUFIP2	PON2	YWHAB	GRIA1	RPL27	MRPS6	KHDRBS3	RHOBTB3	MGST1	RPL27A	IL11RA	FOLR1	RPL22	FAM64A	FOSB
TERF2IP	C14orf23	DCX	METRN	MAPT	CAMK4	CCNI	NENF	MYCBP2	RCOR2	ATP1B2	FTL	PPP1R15A	RABL5	MYL6	HIST1H1D	PKN2
HMGCS1	PTMA	RNMT	PNRC1	TRH	YWHAZ	RPL22	GAPDH	LPHN3	GNB2L1	CANX	RPL41	RPL10	DPCD	RPS5	HIST1H2AG	TMEM232
VAMP2	MCUR1	RTN3	C14orf23	DST	BHLHE22	MT-CO2	RPS5	SLC17A6	RPS11	GCNT1	RPL23A	CDC42EP5	MSX1	CXCL14	H3F3A	ATP2B2
SNCA	GTF2I	BRD2	TFAP2C	FAM155A	GAP43	RPL27A	RPLP0	CTNNB1	GPR56	CST3	RPL12	ZFP36	NDUFC1	C9orf24	MXD3	VWA3A
NUDT3	DDX5	CTNND2	ACTR3B	MARCKS	SOX5	UCHL1	TIMP1	RPH3A	ZNF292	CSTB	RPLP2	WWTR1	CLIC6	EEF1B2	KIF11	FGFR2
SCG3	CRMP1	UBC	PALLD	KIAA1598	PCLO	DCX	C2orf40	SEZ6L2	EZH2	MT3	MZT2B	RPL21	GPX1	MZT2B	SYNE2	DNAH7
NBEA	HNRNPA1	PTP4A1	SYNE1	NDUFA4	FAM49A	RPL12	EEF1D	TSPYL2	RPS15A	GSTP1	TCEB2	TPM4	PRNP	APOE	NASP	SLC1A3
SQLE	RTF1	TROVE2	GULP1	RTN4	FDFT1	TUBB2A	SPARC	RUFY3	RPL6	SOX9	FTH1	RPL23A	UQCR11-1	LGALS1	GTSE1	FAM184A
GNAO1	BZW2	CAMK2N1	SCRN1	CALM2	KIF5C	RPL4	RPL31	DDIT4	CENPV	HTRA1	RPS29	COL16A1	IFI27L1	SERPINF1	KIF22	NEK10
BACH2	MLLT11	NCAM1	LINC00461	DYNLL1	DPYSL3	RPS5	FGFR2	AAK1	ELAVL2	TCEA1	C4orf48	POSTN	TUBB4B	TCEB2	SFRP1	SLC17A8
PGM2L1	BEX1	TCP1	TUBB2B	EBF3	MN1	FTH1	TMA7	TCEAL5	RPL35A	MEST	PFDN5	SERPINF1	FBLN1	S100A6	TAGLN2	ARMC3
SPTAN1	SPIRE1	ACSL3	ATP1B2	MYT1L	RTF1	PAFAH1B3	RPS25	PTMA	ITGB1	PPIB	RPS6	C1S	SOD1	TMA7	FBXO5	LRRC48
KIFAP3	PTPRZ1	WHSC1L1	PAG1	KIF1A	DOK5	MT-CO1	UQCRB	MYL6	RPL7A	PALLD	CSRP2	DLK1	RPS26	RPL5	CENPV	C1orf63
THRA	EPHA5	PHF3	TBC1D1	LMO2	MALAT1	MT-ND4	WLS	ZRANB2	PTBP3	C1orf61	MT-ND3	RPS23	MT-CO1	COX4I1	HIST1H2AJ	GOLGA8A
HSP90AA1	PGAP1	HIST1H2BD	STXBP6	FRRS1L	RTN1	FABP7	SLC25A6	PCLO	ELAVL4	GPM6B	COX7A2	EVA1B	NPC2	RPL23A	CASC5	WNK1
YWHAH	SCG3	CTDSPL2	SAT1	ARHGDIG	SBK1	H3F3A	POLR2L	DACH1	RPS7	RHOC	ATP5L	PRRX2	PLTP	MYEOV2	KIF15	WDR49
GRIN2B	CCNI	SLC3A2	HES5	KLC1	KIDINS220	MARCKSL1	RPL26	SEC11C	RPS19	2022-09-02	RPL6	ID3	SPARC	METRN	RAD51AP1	MOK
CHD3	INSM1	FASN	RCN1	ATP6V1G1	DAB1	RPL41	RPLP2	NRN1	SRI	COL4A6	TUBB2B	CFH	RP11-620J15.3	COX7A2	LHX2	CCDC170
LRRC7	AMER2	CPE	MEGF10	COX8A	NELL2	STMN1	RPL11	NSG2	MFNG	PLA2G16	COMMD6	APOE	MYL6	TMSB10	RANBP1	MAN2A1
WHSC1L1	IGFBPL1	HSPA1B	POU3F3	PKIA	HSP90AA1	PTMA	OTX2	SPOCK2	SFPQ	GCSH	RPL13A	CEBPD	EFHC1	EEF1D	CCNA2	SMC6
CNR1	PCDH8	ATF7IP	EFNB2	TAGLN2	MEIS2	EEF1B2	RPS15	KCNC2	HDAC9	LIFR	ATP5E	GSN	UQCR10	CLDN5	HIST1H2AM	C9orf117
CAMKV	CAMK2N1	KLHL28	PLCE1	RUFY3	NRXN1	MT-ND1	CHCHD10	PDK1	IVNS1ABP	DBI	MT-CO3	SELM	NT5DC1	IGFBP2	AURKB	MAML2
CNTN1	LINC00461	FBXW7	SALL1	FSTL5	GPR85	EEF1A2	EEF1B2	PAIP2	ROBO2	ZIC2	TOMM7	CALU	TMEM98	VIM	RAD21	SLC7A8
DPYSL2	CDK5R1	ELOVL6	GPR56	RP11-445F12.1	NUDT3	MT-ND2	IGFBP7	LMO2	RAB8B	ADAMTS1	NDUFS5	LAPTM4A	C14orf142	GPX4	DLGAP5	HES1
TMOD2	DPYSL3	DNAJB1	BTG3	ZNF503	PLXNA2	EIF1	RPL35	TXN	RPL39	CALU	TMSB4X	IGF1	KTN1	NDUFA4	C1orf61	LRRC9
DPP6	RBFOX2	NSG2	NKAIN3	DAAM1	BZW2	RPLP2	RPL32	ELAVL2	TPT1	FTL	NDUFA4	RPS27A	C12orf75	UBL5	CDKN3	SMARCA1
PRDM8	PHF20L1	NELL2	LIMA1	MARCKSL1	LIMCH1	RPSA	LAMB1	TCEAL6	HMGB1	GOLM1	RPLP0	PDGFRA	ATP5E	NACA	DIAPH3	ATP2C1
CCNI	SFPQ	BOD1L1	LIPG	YWHAZ	ARPC5	PPIA	NPM1	RPAIN	AES	C4orf3	NDUFA13	SEPP1	GRAMD3	UBB	CENPE	ADGB
MARCKSL1	EFNB2	SERINC1	FOS	THSD7A	MYCN	RPS11	PTGDS	SEC61G	POU3F3	GLUD1	HN1	AEBP1	SEC11A	HINT1	CCNB2	MCL1
WASF1	CHD9	DDX18	CYR61	PRR24	PAFAH1B3	EEF2	ZFP36L2	SHISA6	RND3	SPARC	RPSA	ELN	CCDC170	RPLP2	KIFC1	SPEF2
GABRB3	HNRNPDL	CCNT2	GATM	CDH4	HPCA	PFDN2	NPC2	AFF2	SFRP1	TMED9	EIF1	EMILIN1	ATP5G3	COX7C	ECT2	FOS
YWHAB	MLLT3	NFIB	CDCA7L	CHD5	SPIRE1	CAMK2N1	STIM2	GABRG2	RPL30	RASSF8	MT-ATP6	TIMP2	PLA2G16	PCSK1N	CENPH	SLC7A6OS
INA	CCSER1	ZC3H8	TCF4	FNDC5	BEX1	C4orf48	METRN	NDUFA5	HMGN2	WNT2B	C9orf16	NFKBIA	DNAJC19	TXN	C21orf58	TLE4
YBX1	TMSB4X	SNHG12	PDLIM3	MAP1LC3B	DDAH2	ATP5E	ID1	STMN1	PAX6	CEBPD	PAFAH1B3	COL14A1	COX14	ATP5L	ZWINT	ATP2B3
ATRX	ELAVL3	SRSF10	ARX	UQCR10	INA	UBA52	RPL18A	CHD5	NEUROG1	SQSTM1	MT-ND1	FBN1	SNHG18	IFI27L2	CENPW	ZFP36L1
MLLT4	TAGLN3	MATR3	GSTP1	STMN3	PALMD	TPT1	CLDN5	FAM155A	C14orf23	CIB1	RPS16	TPM2	SPATS2L	NDUFB1	NAP1L1	OTX2
CLASP2	TOP2B	CEBPZ	RP3-525N10.2	SEMA6A	POU3F1	CFL1	RPL9	MGAT4C	BTG2	TPI1	COX6B1	PNRC1	COX6C	POLR2L	PTMA	DIP2A
PPP2R2B	TERF2IP	LINC00657	SH3BGRL	HK1	TSC22D1	SUMO2	HSPD1	AATF	PRDX2	ATP2B1	EDF1	EGFL6	PFDN5	RPS27L	ASCL1	CLDN5
HMGCR	RHOB	ZBTB38	CNN3	ATP5E	MLLT3	BASP1	RPS24	SNRNP70	MARCKSL1	NES	RPL17	YBX3	DNALI1	PTGDS	PAX6	CXCL14
RTN3	CNR1	TSC22D1	FZD2	DACT1	NSG1	GPM6A	RPL37A	NTM	RPS27	COMT	TPT1	NUPR1	MNS1	SEC61G	RRM2	PCDP1
RTF1	EZR	NRXN1	NOTCH1	PCP4	AFF3	RPL7	TMEM98	RPS4Y1	UBE2E3	SOX6	FABP5	MFAP4	B2M	ID3	GAPDH	CCDC39
GAP43	H3F3A	NKTR	RPL3	SCG3	NSG2	MT-ATP6	FOS	HILPDA	BICD1	PDIA6	NDUFB11	CDKN1C	GAPDH	CRYAB	HIST2H2AC	KIF27
FEZ1	CEP85L	RBM25	PHIP	PEG10	MEX3A	STMN4	RPL10A	PGP	FAM60A	P4HB	PFDN2	CCNL1	SPA17	NDUFB2	H1FX	RBP1
ANK3	DBN1	GABRB3	TMEM132B	NNAT	CLASP2	SOX4	COL18A1	DAAM1	DDX5	LGI1	UQCR11-1	OLFML2B	NDUFA1	RPS21	ESCO2	RABL2A
GRIA1	PTPRS	KMT2E	CPNE3	MIF	EEF1A2	TCEB2	UQCRH	CAMK2D	CFL1	CPXM2	COX4I1	RPL28	FXYD1	DYNLL1	TMSB4X	CADPS2
SEZ6L2	ZNF608	XIST	ARHGAP5	LHX5	CDK5R1	RPL21	MYL6	KMT2A	FYN	HSPE1	CKB	BGN	MT-CYB	RPS10	FABP7	COBLL1
DAB1	SEZ6	TOMM20	HSPB1	HAGH	PPA1	COX7A2	ITM2B	ENO1	MFAP4	PRDX6	MZT2A	HTRA1	MT-CO3	RPS15A	SGOL1	ANKRD26
PBX1	MAP2	ZNF91	FTL	GNG3	ANK2	EIF4EBP1	APLP2	LINC00657	RPL27A	PHPT1	UQCR10	JUND	NEAT1	ATP5J	CENPK	ULK4
STMN4	ATRX	SYT4	2022-09-02	CELF5	LPPR5	NREP	APOE	SCG5	RPS27L	SPARCL1	RPS27L	CRTAP	VAT1L	ATPIF1	HJURP	TTLL7
FAM171B	HDAC2	TRIM23	COL4A6	COX7A2	TMOD2	BEX1	GPX4	P4HA1	APEX1	ITGA6	RPL36AL	EEF1D	P4HTM	RPL18A	DTYMK	CFLAR
NEO1	PTPN4	EIF1	HES4	SYT1	MSRA	RPL8	GNB2L1	ATCAY	MEX3A	BCAN	HINT1	C1R	HDDC2	HSBP1	ACTB	RAB11FIP1
STXBP1	SNCA	CLK1	FAM181B	YWHAG	RNF182	CRMP1	PHACTR2	DDX18	IGDCC3	HSPD1	H2AFZ	SOCS3	KCNK1	NDUFB8-1	CCND2	DYX1C1
CDK5R1	CELF2	MAP1B	BST2	CXCR4	ZC2HC1A	FEZ1	CA2	GABRG3	PHLDA1	PDLIM5	LSM7	P4HB	LYPLA2	LSMD1	HIST1H3G	RAB3GAP2
HIVEP2	KIDINS220	DNAJA1	PLP1	NRXN1	POU3F3	RPL31	CLIC6	HIST1H4C	ZFHX4	COL4A5	UBC	CPXM1	UBL5	B2M	KPNA2	CLMN
KCNK12	MIAT	MEF2C	GNG5	CAMK2D	JUN	UBC	OST4	MEF2A	JAM2	SPATS2L	UQCRB	PMP22	WLS	C11orf88	KIF5B	NPHP1
HMGB1	NSG1	SBNO1	B3GAT2	ELAVL3	MLLT11	EIF3H	RPL17	SIPA1L2	CCSAP	EGLN3	CHCHD2	MXRA8	ODF3B	COX6C	HNRNPR	GCC2
CCDC112	CELSR2	ZCCHC11	PIR	STX1A	UBC	CALM1	RASSF8	MYT1L	ARHGAP21	OST4	PPP1R14B	NR4A1	MOK	RPL13A	GMNN	SPAG16
SERINC1	RTN4	H3F3B	ARHGAP21	TCEAL4	C11orf96	TTC9B	PRDX6	DDX24	CBFA2T2	GFAP	NDUFB10	HSP90B1	IGF1	C4orf48	SAP30	KIAA1456
LINGO1	RMRP	MVD	EFNB1	CXADR	MLLT4	C12orf57	PPIB	HK1	TMEM158	PSAT1	UBB	OSTC	LAMB1	NDUFA13	SRI	SPAG8
KIF1B	RNF182	DHX36	MPPED2	FAM65B	GNAO1	PPP2R2B	CCND1	CTA-29F11.1	GOLGA8A	BAMBI	UBE2S	MT-ND3	HIGD2A	UQCRH	HNRNPD	JUN
KIF3A	MTF2	SRSF11	HNRNPA2B1	PEBP1	KLHL23	TMEM161B-AS1	RPSA	RPS26	GNG5	ATP6V0E1	NDUFB4	CXCL12	DYNLRB2	GUK1	RRM1	DNAH9
EEF1A2	YWHAZ	DPP6	NPAS3	TSTD1	SCG3	PCSK1N	CST3	ILF3-AS1	RPL37	SEC11A	HES6	MT-CYB	OTX2	RPS3	NDC80	TTLL10
ZEB2	GPR12	CSRNP3	BAZ2B	DMRTA2	MYT1L	SOX11	TPD52L1	CPE	PGAP1	FKBP2	LINC01158	WASF2	TTC40	DBI	ATAD5	RABL2B
NFIA	CLASP2	TIPRL	GPX3	PIDD	EML1	CDR1	ATP5G2	ACAP3	KLF13	C21orf62	EEF1A1	SPATS2L	ATP5I	KIF9	KIF20B	SUGP2
FAT4	SORBS1	EPC1	TET1	BLCAP	YWHAH	TMSB15A	HSP90B1	CCPG1	SUMO2	CD44	SNHG8	NEAT1	COL18A1	GNB2L1	STXBP6	PLEKHH2
SCG5	NCAM1	THAP9-AS1	RPS27L	IGFBP5	CSDE1	NEUROD2	CSTB	MAP1LC3B	RBPJ	SPRY1	PCSK1N	RPL19	PCBD1	CHCHD10	CKAP2L	DIAPH2
APP	WHSC1L1	KIFAP3	ANXA5	PLCB4	JMJD1C	FDFT1	RPS20	SORBS2	EPHA3	MYL6	EEF1D	KCNQ1OT1	APLP2	RPL27	RBMX	TLK1
DRAXIN	CFL1	XPO1	ZBTB20	ISOC1	SLC8A1	NDUFS5	IFI27L2	LY6H	RPS2	SULF1	ATPIF1	OGN	NENF	C2orf40	DDX39A	WDR63
TOMM20	CAMK4	WNK3	TMBIM6	NDUFB2	TERF2IP	RPS9	RPL39	CACNA1A	RPL24	PTTG1IP	SSR4	EEF1A1	IFITM3	NDUFB7	DBF4	ITGB8
NSG1	SRGAP3	HIST1H1C	MOB3B	HRAS	ATRX	HNRNPA1	RPL22	FNDC5	TFDP2	FOS	PRDX2	PPAP2B	PPP1R1B	RPL37A	HSPB1	SPAG1
NR4A2	GNG4	SRRM1	CALD1	TTC9B	TIAM2	COMMD6	HSBP1	TOMM40	CUL1	ID3	UBL5	NR3C1	COLEC12	NDUFA1	HIST1H4H	IRF1
ZNF91	CORO2B	CHD2	ITGA6	CDK14	FEZ1	BCYRN1	SPATS2L	ANKS1A	HPCAL1	MASP1	PHPT1	SVIL	PKM	RPLP0	BUB3	C7orf63
ID2	ZEB2	KCNK12	PSAT1	KIAA0930	RSF1	HPCA	WFDC2	RNF165	RPL18A	ADD3	EPB41L4A-AS1	TWIST1	FOS	MINOS1	TACC3	YBX3
IGSF3	BPTF	CCND2	FUT9	SKP1	SNX7	PPA1	RPS19	GOLGB1	KLHL35	MESDC2	ATP5I	LAMA4	SLC20A2	UBA52	HIST1H2BH	GOLGA6L4
STMN1	YBX1	NUPL1	MLC1	TBR1	MSMO1	PPP1R14B	DNPH1	PRMT2	RCN2	NR2F1	EEF1A2	RAB34	SLC16A10	COX7B	BUB1B	NR3C1
MSMO1	PAFAH1B3	DHX29	MDFI	RAB2A	CCDC112	TTC3	SLC7A8	PRR24	MYO10	SPCS2	MGST3	CXCL14	KRT18	MGP	HIST1H2AL	ST5
NRCAM	DCLK2	DHCR24	SOX21	UQCR11-1	NEFM	DYNLRB1	EGR1	NDST4	2022-09-09	ZFP36L2	PRDX5	DAB2	FUOM	ALDOA	SMC3	RP11-575L7.8
PAFAH1B3	LRP8	RP11-752G15.6	DEK	2022-03-01	AKAP9	CALM2	CYBA	ANKRD37	CHRDL1	ID1	TBCA	RPS12	MT-CO2	IFITM3	NCAPD2	COL1A1
SCD5	XIST	PNISR	SHROOM3	SAMD3	PKIA	ATP5L	ERP29	ATP6V1G1	TAGLN3	MDK	SEC61G	MRC2	SLC4A5	ATP5D	KIF2C	MDM4
ARID4A	CCNG2	TGOLN2	MAT2B	CTNNB1	HDAC2	EIF3E	ID3	KCNJ12	PTPRZ1	NFIC	MYL6B	PCOLCE	KIAA1377	USMG5	EOMES	AHSA2
IDI1	PIK3R3	CCP110	ADAMTS6	DUSP23	EPB41L3	DSTN	SNHG7	KDM3A	ATP1B3	TMBIM6	TUBB	CDH11	RAB11FIP1	RPS16	CDCA3	FBLN1
C3orf14	PPP1R14B	NAP1L3	FSTL1	DYNLT1	YWHAG	DDAH2	KTN1	FAM162A	MAP2	DDR1	UXT	KANK2	ECI1	TIMM13	RBBP7	METTL8
PKIA	CLMP	ABCE1	S1PR1	DSTN	CXADR	PTMS	MT-ND3	TMF1	PPP1R14B	SERPINH1	PPA1	ARPC1B	ACADVL	MIF	SRSF2	CGNL1
CALM1	LMO4	USPL1	GPC4	DPYSL2	CSNK1E	RPLP0	FAU	ALDOC	UBXN1	TJP1	TUBB2A	RPS8	TCTN1	ID1	RACGAP1	CASC1
PLK2	TSC22D1	PHF14	MT2A	APLP1	2022-09-03	EPB41L4A-AS1	CUTA	MAPT	RASD1	FZD3	COX5B	PRSS23	SPAG8	RPL36AL	CNTLN	DRC1
SRGAP1	MYCN	RP11-439A17.7	DNAJC1	PGF	SET	RPS6	ALDOA	PEG10	SLC22A23	CENPW	EIF4EBP1	RPL37	NDUFB1	C1orf122	CDCA5	MAATS1
LINC00461	HMGB1	CEP57	NFIA	TTTY15	NBEA	NSG1	CPXM2	DDX17	TFAP2C	FGFR1	COX7B	FAM114A1	MORN5	MT-ND1	SNRPB	CCDC57
PODXL2	KDM5B	MAP9	CNBP	DYNC1H1	ADD2	NDUFB4	GALNT5	SMAP2	PHC2	MPC1	TMEM258	TGFBI	CTNNAL1	NDUFS6	EZR	DGKG
2022-09-03	NUDT3	TRA2B	CDON	GAPDH	ARL4C	ATP6V1F	RPL30	ATP6V0B	EIF3E	BMP7	STMN2	RPS4Y1	YBX3	MT-ND4	SRSF7	ZDBF2
CCSAP	IGSF3	ARID4A	NOTCH2	GUK1	CALM2	FKBP1B	TIMM13	AJAP1	BTG3	HSPB1	MT-ND4	CRABP2	LSMD1	RPS26	RNASEH2A	STK39
SLA	KNOP1	GPATCH2L	PDCD4	MAP2	CFL1	CENPV	PLA2G16	RP11-660L16.2	HES5	DDIT4	DYNLL1	ANXA1	ARMC3	NDUFA11	CMC2	EFHC1
CFL1	TXNIP	RLIM	TMEM170A	NCS1	DNER	MLLT11	RAB13	NPB	RPL15	TSPAN3	COX6C	TMEM100	DRC1	COX6B1	SFPQ	DFNB31
SH3BP5	SLC38A2	GPRIN3	FKBP10	NDUFA11	PTPRD	EIF3F	DPP7	SELK	RPS27A	RFX4	USMG5	IL1R1	OSBPL1A	CAPS	KIF23	AGBL4
TTC9B	CSAD	PURB	PREX2	C16orf45	BCL7A	RPS16	MT-CO1	COX20	RPL10A	TIMP1	ATP5D	PDGFRB	TCTEX1D1	UQCRQ	MND1	CAPN7
MALAT1	SGK223	TMEM57	SCRG1	C9orf16	KIFAP3	MT-ND4L	COMT	PTPRD	PARP1	ZFYVE16	DBI	FN1	WFIKKN2	ATP5J2	CDCA8	CCDC176
GABBR2	TTC28	RSBN1L	RP11-76I14.1	SLC35F2	CDC42	HIST1H4C	CIRBP	RIC3	GAPDH	BNIP3	C14orf2	CYP1B1	ARL6IP4	ATOX1	NCAPD3	CNKSR3
ABRACL	DOPEY2	C1orf52	TOX3	NAP1L4	HMGCS1	C9orf16	HLA-A	INPP5F	RPL4	C19orf10	GSTP1	HLA-E	ECEL1	COX8A	DCXR	RSPH1
EPHA7	SMC3	LMO7	TKT	PPP2R2C	PPP1R14B	PSMA7	KRT8	PITHD1	RP3-525N10.2	TMA7	NEDD8	CRLF1	COPRS	SELM	BARD1	SYDE2
ZC3H13	KHDRBS1	YY1	KIAA1217	CADM1	TTC9B	MT-CO3	HINT1	FRRS1L	CA12	CNTNAP2	C19orf53	PPIC	COMT	LSM7	SGOL2	PNN
TIPRL	SFRP1	TRIAP1	NT5C	SPOCK2	BPTF	LDHB	PDIA3	MPHOSPH8	CORO2B	OBSL1	ALKBH7	CCDC80	SLC7A8	COX5B	ARHGAP11A	CLUAP1
MATR3	SRRM4	ACSL4	CD99	GAS6	C14orf23	SNCA	SLC13A4	FAM65B	TCF3	DCXR	ATP5O	RPS18	TIMP1	PMCH	FUS	LRCH3
L1CAM	ATF7IP	BCL11B	RPS6	MSI2	BACH2	MCUR1	PCBD1	TMEM259	CRB1	PDIA3	NDUFS6	SRPX	SPAG1	PRDX5	MEIS2	CCDC41
ABI2	FAM126A	MYCBP2	MSI1	TCF25	RHOB	NSG2	CRABP2	OAZ1	MLLT11	APCDD1	NDUFA12	OST4	NUCB2	CUTA	CHEK1	IGF1
FXYD6	EIF4G2	EPT1	ACTG1	VAMP2	EPHA5	NDUFA4	RCN1	ZNF804A	PTMS	STAT3	EIF3K	FKBP10	DYDC2	RPL10A	CENPM	GOLGB1
CDKN2D	ABRACL	ZNF638	GAPDH	APBA2	MATR3	DPYSL2	RBM47	HLA-B	ZMIZ1	LIX1	SF3B5	RPL12	CAPSL	TSTD1	GSTP1	ZCCHC11
GABRB2	SBK1	RUNX1T1	TNC	CALM3	KHDRBS1	GNG4	CALR	JAKMIP1	EIF3F	VEGFB	ATP5J	OLFML3	C17orf89	TIMP1	HIST1H3F	NBEAL1
UBC	SEMA4D	FAR1	ABHD3	RP4-665J23.1	AASDHPPT	TOMM7	PRNP	PKIA	ABRACL	RASSF9	FAM96B	METRNL	CYP27A1	EDF1	CCT5	NWD1
KIF2A	EIF1B	FAM49A	ECI1	PTMA	TAGLN3	SNRPD2	HNRNPA1	PPP3CA	SLC17A7	SPG20	TMEM160	IFITM2	CAPS	PARK7	CDC20	CXorf22
ARHGAP21	RSF1	DDX24	FERMT2	PSMD14	PBX1	COX6B1	HES1	GABARAPL2	TTYH2	CYSTM1	SUB1	PTRF	FAM195A	NDUFS5	PTGES3	TRAF3IP1
MGLL	RTN3	LRIF1	LRIG3	MLLT11	EFNB2	GAP43	KLHDC8B	SCOC	NME4	POLR2L	UQCC2	LDHA	COX7B	RPS25	PSRC1	TRIM73
WDR47	THSD7A	SMG1	CNTFR	CPE	RTN3	RSL24D1	RPS29	NAP1L4	DTD1	FKBP10	MYEOV2	RPS16	NPHP1	FXYD1	PPIA	SIPA1L1
ADRBK2	KMT2A	MAPT	SRSF3	ID4	BCAP29	YWHAE	MSX1	HIP1R	SMARCA5	LGALS3	FAM211A	KLF4	RPL41	FOLR1	HMGN1	WLS
GNAI1	NPTXR	TERF2IP	ECI2	COX6C	MAP4K4	PFDN5	SNHG18	FAM13C	KIF5B	MRP63	NTS	LAMB1	RPLP1	COX6A1	HNRNPA3	PRSS12
ATP1A3	TMEM206	AMD1	GPR98	PAFAH1B1	DHX36	GDAP1L1	PRTG	BEX2	RPSA	FABP7	LY6H	COLEC12	TNFAIP8	RPL37	HELLS	STAG1
CSNK1E	PLXNA4	FOXJ3	TMEM158	SCG2	SRRM4	PKIA	EMX2	ELAVL3	ARL4C	IFT57	MT-CYB	COL12A1	SPCS1	NENF	H2AFY	MARK3
SRPK2	FAM115A	RBM39	FOXG1	LRRC8A	2022-09-11	MT-ND3	FKBP2	SELM	HMGB3	TGIF1	MT-ND2	NFIC	CNN3	HMGN3	CALM2	RAB3IP
SYT4	SH3RF3	CDR1	LIFR	GNAL	CSNK1A1	EIF3L	SPARCL1	LDHA	LZTS1	WNT7B	NEUROD6	LIMA1	ABCA4	C9orf116	MAZ	FOLR1
AMER2	PHF14	HIST1H2AC	PDLIM4	CHGB	TOP2B	MT-ND5	RPL27A	REV3L	PABPC1	TMED10	NUDT1	IGFBP6	MYEOV2	CST3	ITGB3BP	COLEC12
VRK1	HECTD4	RFK	PTH2R	USMG5	PLXNA4	HMGA1	SERPINH1	MAGEF1	MYT1	CXXC5	C1orf61	ATP6V0E1	DYX1C1	TBCA	MZT2B	PDCD7
BOD1L1	ARL4C	C2orf49	TMEM123	GPR37	PPFIA2	YWHAZ	DCN	CALY	CASC15	HLA-E	BLOC1S1	NENF	FAM175A	ETFB	KIF4A	BCL6
CSDE1	TMEM161B-AS1	MXD1	CLNS1A	TSHZ1	FAM19A1	SET	PGLS	GNAL	NKAIN3	VEGFA	ATP5J2	B4GALT1	PSENEN	FIS1	TCF4	CCDC146
BCL7A	SLC1A2	PRDM8	WSB1	PHPT1	STXBP1	ATP5G2	PDLIM2	RUFY2	BAZ2B	TMEM47	BCYRN1	CD248	SLC4A2	GNG5	ECI1	SLC7A6
AASDHPPT	FDFT1	ZC3H13	CDCA7	EVL	GABBR2	HINT1	BMP7	SRRM3	TMEM123	MAGEH1	OCIAD2	DUSP1	ATP11C	DLK1	GCA	GPATCH2
NDFIP1	ABHD6	EBP	KCNN3	CMIP	LINC01102	COX6A1	PRDX4	CBX1	ODC1	NFE2L2	NDUFB2	MFAP2	NDUFB7	C17orf89	WEE1	SNX29P2
NR4A3	ZNF280D	RTF1	PLAT	NPB	SUMO2	USMG5	APRT	NDRG4	RPL19	NINJ1	NDUFC2	STAT3	ROPN1L	C19orf53	SKA2	SERPINF1
MED13L	FEZ1	SRFBP1	NAPEPLD	MINOS1	CEP85L	BZW2	PMCH	DUSP26	NONO	WDR83OS	CCDC23	CCND1	CYBA	C5orf49	HIST2H2BF	KANK1
MTSS1	GSE1	ZNF483	LRIG1	WNT7B	HNRNPAB	FAM49A	GCSH	SON	ARL4D	CACHD1	NDUFA1	ZFP36L2	C2orf40	AK1	EEF1D	IGSF10
DHX36	EIF4A1	PPP4R2	ROCK2	MAP6	PAFAH1B1	ZNF428	NEAT1	STX1A	SMOC1	FLNA	ATP6V1F	TIMP3	GCC2	PIFO	UBB	KIAA1217
SLC17A7	HNRNPA0	PAK7	GBAS	CABP7	WHSC1L1	RAB3A	MZT2B	SAFB	PTPRS	NDUFC1	TMA7	CALR	PRDX6	TPT1	QKI	TCTEX1D1
CTTNBP2	SOX5	SLC25A36	PSIP1	MAML3	KIF21B	C1orf61	S100A13	EPHA3	SSR2	TUBB6	CENPV	NBL1	SLC17A8	NDUFC1	HP1BP3	SLC20A2
YWHAG	FYN	RAB33A	GAS1	TAGLN3	TMSB15A	CHCHD2	UBA52	MAML3	NEDD4L	AHNAK	POMP	GNG11	C4orf3	C1orf194	RTKN2	CCNL2
